# Acoustic features of and behavioral responses to emotionally intense mouse vocalizations

**DOI:** 10.1101/2025.01.12.632636

**Authors:** Zahra Ghasemahmad, Karthic Drishna Perumal, Bhavya Sharma, Rishita Panditi, Jeffrey James Wenstrup

**Author notes:** Indicates equal contributions (Karthic Drishna Perumal, Bhavya Sharma, Rishita Panditi). **Corresponding author:** Jeffrey Wenstrup, Department of Biomedical Sciences, Northeast Ohio Medical University, 4209 State Route 44, Rootstown, Ohio, 44272, USA. Massachusetts Eye and Ear Infirmary, 243 Charles Street, Boston, MA 02114. 5300 North Meadows Drive. Grove City, OH,43123. 1200 Cinnamon Hill Lane, Apt. 201, Columbia, MO, 65201. 100 N. Academy Avenue, Danville, PA 17822.

## Abstract

Social vocalizations contain cues that reflect the motivational state of vocalizing animals. Once perceived, these cues affect the internal state and behavioral responses of listening animals. Using CBA/CAJ mice, this study examined acoustic cues that signal intensity in male-female interactions, then compared behavioral responses to intense mating vocal sequences with those from another intense behavioral context, restraint. Experiment I examined behaviors and vocalizations associated with male-female social interactions. Based on several behaviors, we distinguished more general, courtship-type interactions from mating interactions involving mounting or attempted mounting behaviors. We then compared vocalizations between courtship and mating. The increase in behavioral intensity from courtship to mating was associated with altered syllable composition, more harmonic structure, lower minimum frequency, longer duration, reduced inter-syllable interval, and increased sound intensity. Based on these features, we constructed highly salient playback stimuli associated with mating. In Experiment II, we compared behavioral responses to playback of these mating sequences with responses to playback of aversive vocal sequences produced by restrained mice. Subjects were males and estrus females. We observed a range of behavioral responses. Some (e.g., Attending and Stretch-Attend) showed similar responses across playback type and sex, while others were context dependent (e.g., Flinching, Locomotion). Still other behaviors showed either an effect of sex (e.g., Self-Grooming, Still-and-Alert) or an interaction between playback type and sex (Escape). These results demonstrate both state-dependent features of mouse vocalizations and their effectiveness in evoking a range of behavioral responses, independent of contextual cues provided by other sensory stimuli or behavioral interactions.
