## Supplementary material for "Acoustic features of and behavioral responses to emotionally intense mouse vocalizations": Source data for Experiment II

### Sheet: BEH_data_Sum_by_TimeRange
Animal number	Sex	Contex	Self-grooming	SA_sum	FRZ_sum	ATTS_sum	REA_sum	LOCO_sum	LS_sum	FL_sum	LM_sum	PeriodRanges
1133	Male	Mating	0	3	0	4	32	17	0	0	0	PostFirst
1133	Male	Mating	0	0	0	0	10	11	0	0	0	PostSecond
1133	Male	Mating	5	2	0	1	20	10	0	0	0	PostThird
1133	Male	Mating	15	1	0	0	3	2	0	0	0	PreFirst
1133	Male	Mating	14	0	0	0	2	1	0	0	0	PreSecond
1133	Male	Mating	1	3	0	0	9	12	0	0	0	PreThird
1133	Male	Mating	0	1	0	5	25	26	3	1	0	Stim1First
1133	Male	Mating	1	1	0	3	34	30	0	0	0	Stim1Second
1133	Male	Mating	1	0	0	1	20	17	0	0	0	Stim1Third
1133	Male	Mating	0	0	0	0	36	23	0	0	0	Stim2First
1133	Male	Mating	3	0	0	0	27	22	0	0	0	Stim2Second
1133	Male	Mating	2	0	0	0	26	23	0	0	0	Stim2Third
1138	Male	Mating	2	0	0	1	25	20	0	0	0	PostFirst
1138	Male	Mating	5	0	0	0	12	7	0	0	0	PostSecond
1138	Male	Mating	2	0	0	0	21	17	0	0	0	PostThird
1138	Male	Mating	0	0	0	0	0	0	0	0	0	PreFirst
1138	Male	Mating	0	0	0	0	0	0	0	0	0	PreSecond
1138	Male	Mating	0	0	0	0	0	0	0	0	0	PreThird
1138	Male	Mating	1	7	0	12	10	11	12	0	1	Stim1First
1138	Male	Mating	3	6	0	6	11	8	0	1	0	Stim1Second
1138	Male	Mating	5	8	0	4	4	5	1	0	0	Stim1Third
1138	Male	Mating	0	0	0	1	26	16	0	0	0	Stim2First
1138	Male	Mating	0	1	0	1	33	26	0	0	0	Stim2Second
1138	Male	Mating	4	1	0	0	11	5	0	0	0	Stim2Third
1139	Male	Mating	4	0	0	0	15	8	0	0	0	PostFirst
1139	Male	Mating	14	0	0	0	4	2	0	0	0	PostSecond
1139	Male	Mating	9	0	0	0	15	6	0	0	0	PostThird
1139	Male	Mating	14	0	0	0	8	5	0	0	0	PreFirst
1139	Male	Mating	2	0	0	0	12	8	0	0	0	PreSecond
1139	Male	Mating	1	1	0	0	22	20	0	0	0	PreThird
1139	Male	Mating	1	1	0	11	32	6	0	3	0	Stim1First
1139	Male	Mating	4	5	0	4	34	13	0	0	0	Stim1Second
1139	Male	Mating	1	0	0	2	29	11	0	0	0	Stim1Third
1139	Male	Mating	3	1	0	1	29	14	0	0	0	Stim2First
1139	Male	Mating	2	1	0	1	37	18	0	0	0	Stim2Second
1139	Male	Mating	1	0	0	0	9	7	0	0	0	Stim2Third
1142	Male	Mating	5	0	0	0	13	11	0	0	0	PostFirst
1142	Male	Mating	4	0	0	0	13	12	0	0	0	PostSecond
1142	Male	Mating	11	0	0	0	16	16	0	0	0	PostThird
1142	Male	Mating	4	0	0	3	13	14	0	0	0	PreFirst
1142	Male	Mating	1	0	0	2	12	8	0	0	0	PreSecond
1142	Male	Mating	4	0	0	0	3	7	0	0	0	PreThird
1142	Male	Mating	5	4	0	8	22	15	0	0	0	Stim1First
1142	Male	Mating	4	3	0	1	12	9	0	0	0	Stim1Second
1142	Male	Mating	6	0	0	2	8	5	0	0	0	Stim1Third
1142	Male	Mating	2	1	0	1	8	3	0	0	0	Stim2First
1142	Male	Mating	8	0	0	0	11	5	0	0	0	Stim2Second
1142	Male	Mating	0	0	0	2	2	2	0	0	0	Stim2Third
1167	Male	Mating	1	1	0	1	31	16	0	0	0	PostFirst
1167	Male	Mating	4	0	0	9	25	8	0	0	0	PostSecond
1167	Male	Mating	7	6	0	5	10	3	0	0	0	PostThird
1167	Male	Mating	2	7	0	2	19	6	0	0	0	PreFirst
1167	Male	Mating	10	3	0	1	8	2	0	0	0	PreSecond
1167	Male	Mating	3	10	0	0	13	6	0	0	0	PreThird
1167	Male	Mating	0	3	0	6	16	6	6	8	6	Stim1First
1167	Male	Mating	0	4	0	10	25	7	0	5	1	Stim1Second
1167	Male	Mating	4	9	0	11	15	9	0	5	2	Stim1Third
1167	Male	Mating	6	8	0	1	10	2	0	1	0	Stim2First
1167	Male	Mating	10	5	0	4	13	4	0	3	0	Stim2Second
1167	Male	Mating	2	0	0	4	19	2	0	0	0	Stim2Third
1168	Male	Mating	7	1	0	4	11	4	0	0	0	PostFirst
1168	Male	Mating	0	3	0	4	23	8	0	0	0	PostSecond
1168	Male	Mating	9	2	0	0	13	12	0	0	0	PostThird
1168	Male	Mating	0	0	0	4	16	10	0	0	0	PreFirst
1168	Male	Mating	4	0	0	1	23	9	0	0	0	PreSecond
1168	Male	Mating	1	0	0	0	25	10	0	0	0	PreThird
1168	Male	Mating	1	2	0	9	20	9	0	2	0	Stim1First
1168	Male	Mating	1	0	0	0	30	24	0	0	1	Stim1Second
1168	Male	Mating	3	1	0	0	22	9	0	0	0	Stim1Third
1168	Male	Mating	5	3	0	3	13	8	0	0	0	Stim2First
1168	Male	Mating	0	1	0	3	25	15	0	0	0	Stim2Second
1168	Male	Mating	0	2	0	2	26	22	0	0	0	Stim2Third
1171	Male	Restraint	13	2	0	1	12	5	0	0	0	PostFirst
1171	Male	Restraint	17	0	0	0	1	0	0	0	0	PostSecond
1171	Male	Restraint	3	2	0	1	18	5	1	0	0	PostThird
1171	Male	Restraint	4	0	0	0	29	14	0	0	0	PreFirst
1171	Male	Restraint	4	0	0	0	28	4	0	0	0	PreSecond
1171	Male	Restraint	9	0	0	1	7	2	0	0	0	PreThird
1171	Male	Restraint	1	0	0	7	30	11	0	0	1	Stim1First
1171	Male	Restraint	7	2	0	2	25	7	0	1	0	Stim1Second
1171	Male	Restraint	1	2	0	1	23	6	0	0	0	Stim1Third
1171	Male	Restraint	8	3	0	0	25	8	0	0	0	Stim2First
1171	Male	Restraint	7	0	0	2	22	8	0	0	0	Stim2Second
1171	Male	Restraint	0	0	0	1	32	11	0	0	0	Stim2Third
1182	Male	Restraint	1	0	0	0	12	2	0	0	0	PostFirst
1182	Male	Restraint	3	1	0	2	14	6	0	0	0	PostSecond
1182	Male	Restraint	1	1	0	2	21	12	0	0	0	PostThird
1182	Male	Restraint	0	16	0	0	1	2	0	0	0	PreFirst
1182	Male	Restraint	8	10	0	0	2	0	0	0	0	PreSecond
1182	Male	Restraint	3	1	0	3	25	11	0	0	0	PreThird
1182	Male	Restraint	2	6	0	18	18	8	0	4	1	Stim1First
1182	Male	Restraint	2	7	0	1	13	1	0	0	1	Stim1Second
1182	Male	Restraint	9	1	0	2	24	12	0	0	0	Stim1Third
1182	Male	Restraint	14	5	0	0	0	0	3	1	0	Stim2First
1182	Male	Restraint	2	5	0	2	18	9	1	2	0	Stim2Second
1182	Male	Restraint	2	5	0	0	23	11	0	1	1	Stim2Third
1184	Male	Restraint	1	3	0	4	26	18	0	2	0	PostFirst
1184	Male	Restraint	0	0	0	0	21	11	0	0	2	PostSecond
1184	Male	Restraint	3	0	0	0	29	10	1	0	1	PostThird
1184	Male	Restraint	7	2	0	0	1	0	0	0	0	PreFirst
1184	Male	Restraint	0	0	0	0	0	0	0	0	0	PreSecond
1184	Male	Restraint	0	0	0	0	0	0	0	0	0	PreThird
1184	Male	Restraint	2	4	0	18	3	16	7	9	8	Stim1First
1184	Male	Restraint	2	4	0	13	12	14	1	4	1	Stim1Second
1184	Male	Restraint	1	5	0	11	16	12	0	4	2	Stim1Third
1184	Male	Restraint	3	6	0	4	15	10	1	2	0	Stim2First
1184	Male	Restraint	0	3	0	4	27	15	0	2	0	Stim2Second
1184	Male	Restraint	1	1	0	2	27	15	0	5	0	Stim2Third
1185	Male	Restraint	0	14	0	0	3	0	0	0	0	PostFirst
1185	Male	Restraint	14	3	0	0	0	0	0	0	0	PostSecond
1185	Male	Restraint	10	5	0	0	2	0	0	0	0	PostThird
1185	Male	Restraint	0	0	0	0	0	0	0	0	0	PreFirst
1185	Male	Restraint	0	0	0	0	0	0	0	0	0	PreSecond
1185	Male	Restraint	0	0	0	0	0	0	0	0	0	PreThird
1185	Male	Restraint	0	9	0	13	4	2	15	3	7	Stim1First
1185	Male	Restraint	1	6	0	8	14	6	6	2	2	Stim1Second
1185	Male	Restraint	3	4	0	4	22	10	1	0	1	Stim1Third
1185	Male	Restraint	1	1	0	2	19	5	0	0	0	Stim2First
1185	Male	Restraint	0	0	0	1	34	12	0	0	0	Stim2Second
1185	Male	Restraint	4	6	0	0	12	5	1	0	0	Stim2Third
1212	Male	Restraint	5	2	0	0	16	10	4	0	3	PostFirst
1212	Male	Restraint	0	2	0	0	4	0	0	0	0	PostSecond
1212	Male	Restraint	2	0	0	0	6	1	2	0	0	PostThird
1212	Male	Restraint	0	0	0	0	0	0	0	0	0	PreFirst
1212	Male	Restraint	0	0	0	0	0	0	0	0	0	PreSecond
1212	Male	Restraint	0	0	0	0	0	0	0	0	0	PreThird
1212	Male	Restraint	1	12	0	6	0	2	9	4	0	Stim1First
1212	Male	Restraint	2	13	0	0	1	1	1	1	0	Stim1Second
1212	Male	Restraint	13	4	0	2	5	3	0	2	0	Stim1Third
1212	Male	Restraint	8	7	0	2	14	4	3	0	1	Stim2First
1212	Male	Restraint	7	1	0	1	23	6	0	0	0	Stim2Second
1212	Male	Restraint	2	5	0	0	10	8	1	0	1	Stim2Third
1213	Male	Restraint	1	0	0	5	23	7	0	0	0	PostFirst
1213	Male	Restraint	4	0	0	0	18	8	0	0	1	PostSecond
1213	Male	Restraint	5	0	0	0	5	5	0	0	0	PostThird
1213	Male	Restraint	5	0	0	0	28	14	0	0	0	PreFirst
1213	Male	Restraint	1	2	0	1	35	21	0	0	0	PreSecond
1213	Male	Restraint	1	0	0	1	40	23	0	0	1	PreThird
1213	Male	Restraint	0	6	0	23	20	5	10	9	4	Stim1First
1213	Male	Restraint	2	1	0	2	34	13	0	1	0	Stim1Second
1213	Male	Restraint	0	3	0	1	42	15	0	0	0	Stim1Third
1213	Male	Restraint	8	0	0	0	17	5	0	0	0	Stim2First
1213	Male	Restraint	1	0	0	0	36	10	0	0	0	Stim2Second
1213	Male	Restraint	2	0	0	0	8	0	0	0	0	Stim2Third
1214	Male	Restraint	4	2	0	0	27	8	0	0	0	PostFirst
1214	Male	Restraint	17	0	0	0	2	1	2	0	0	PostSecond
1214	Male	Restraint	0	0	0	0	28	10	0	0	0	PostThird
1214	Male	Restraint	1	3	0	0	26	14	0	0	0	PreFirst
1214	Male	Restraint	1	7	0	2	11	3	1	0	0	PreSecond
1214	Male	Restraint	6	2	0	0	17	10	0	0	0	PreThird
1214	Male	Restraint	0	5	0	7	25	9	3	4	3	Stim1First
1214	Male	Restraint	1	4	0	3	38	16	0	0	0	Stim1Second
1214	Male	Restraint	0	0	0	1	38	13	0	0	0	Stim1Third
1214	Male	Restraint	6	0	0	1	26	10	0	0	0	Stim2First
1214	Male	Restraint	10	3	0	0	16	8	0	0	0	Stim2Second
1214	Male	Restraint	7	5	0	0	9	5	0	0	0	Stim2Third
1216	Male	Mating	1	1	0	6	34	20	0	0	0	PostFirst
1216	Male	Mating	11	0	0	0	8	3	0	0	0	PostSecond
1216	Male	Mating	4	0	0	1	28	16	0	0	0	PostThird
1216	Male	Mating	5	0	0	1	16	6	0	0	0	PreFirst
1216	Male	Mating	4	1	0	0	20	12	0	0	0	PreSecond
1216	Male	Mating	1	0	0	1	15	8	0	0	0	PreThird
1216	Male	Mating	0	2	0	16	32	20	0	1	5	Stim1First
1216	Male	Mating	1	1	0	3	34	27	0	0	0	Stim1Second
1216	Male	Mating	2	0	0	3	26	19	0	0	0	Stim1Third
1216	Male	Mating	5	0	0	1	38	30	0	0	0	Stim2First
1216	Male	Mating	0	0	0	0	39	38	0	0	0	Stim2Second
1216	Male	Mating	0	3	0	0	23	22	0	0	0	Stim2Third
1217	Male	Mating	12	5	0	5	4	1	0	0	0	PostFirst
1217	Male	Mating	1	2	0	4	12	6	0	0	0	PostSecond
1217	Male	Mating	16	0	0	0	1	2	0	0	0	PostThird
1217	Male	Mating	0	0	0	0	0	0	0	0	0	PreFirst
1217	Male	Mating	0	0	0	0	0	0	0	0	0	PreSecond
1217	Male	Mating	0	0	0	0	0	0	0	0	0	PreThird
1217	Male	Mating	1	9	0	8	1	10	5	0	1	Stim1First
1217	Male	Mating	0	6	0	3	14	10	0	0	0	Stim1Second
1217	Male	Mating	7	5	0	8	13	7	0	0	0	Stim1Third
1217	Male	Mating	8	0	0	1	18	7	0	0	0	Stim2First
1217	Male	Mating	16	1	0	4	6	6	1	0	0	Stim2Second
1217	Male	Mating	4	0	0	4	18	12	2	0	0	Stim2Third
1218	Male	Mating	4	1	0	0	34	20	0	0	0	PostFirst
1218	Male	Mating	6	2	0	0	22	9	0	0	0	PostSecond
1218	Male	Mating	1	0	0	0	21	12	0	0	0	PostThird
1218	Male	Mating	0	0	0	0	0	0	0	0	0	PreFirst
1218	Male	Mating	0	0	0	0	0	0	0	0	0	PreSecond
1218	Male	Mating	4	6	0	0	5	2	2	0	0	PreThird
1218	Male	Mating	0	12	0	7	9	7	4	1	1	Stim1First
1218	Male	Mating	1	5	0	6	20	8	0	1	1	Stim1Second
1218	Male	Mating	1	3	0	5	26	17	1	0	1	Stim1Third
1218	Male	Mating	0	0	0	0	17	11	0	0	0	Stim2First
1218	Male	Mating	6	0	0	0	22	17	0	0	0	Stim2Second
1218	Male	Mating	2	0	0	0	29	16	0	0	0	Stim2Third
1135	Female	Mating	10	4	0	2	4	3	0	0	0	PostFirst
1135	Female	Mating	6	6	0	1	7	3	0	0	0	PostSecond
1135	Female	Mating	2	4	0	0	9	5	0	0	0	PostThird
1135	Female	Mating	0	6	0	0	12	11	0	0	0	PreFirst
1135	Female	Mating	8	3	0	1	7	6	0	0	1	PreSecond
1135	Female	Mating	17	0	0	0	0	0	0	0	0	PreThird
1135	Female	Mating	2	11	0	8	0	0	3	0	4	Stim1First
1135	Female	Mating	0	17	0	1	0	0	0	1	0	Stim1Second
1135	Female	Mating	0	5	0	0	6	10	5	1	0	Stim1Third
1135	Female	Mating	2	4	0	8	15	7	2	0	1	Stim2First
1135	Female	Mating	1	6	0	6	14	8	0	0	0	Stim2Second
1135	Female	Mating	3	3	0	1	13	12	0	0	0	Stim2Third
1145	Female	Mating	0	5	0	2	30	15	0	0	3	PostFirst
1145	Female	Mating	4	4	0	5	15	4	0	0	1	PostSecond
1145	Female	Mating	0	1	0	2	23	8	0	0	0	PostThird
1145	Female	Mating	6	9	0	3	19	4	0	0	0	PreFirst
1145	Female	Mating	2	6	0	5	24	10	0	0	0	PreSecond
1145	Female	Mating	4	4	0	7	13	5	0	0	0	PreThird
1145	Female	Mating	0	5	0	19	28	9	1	0	0	Stim1First
1145	Female	Mating	2	1	0	3	26	12	0	0	4	Stim1Second
1145	Female	Mating	4	5	0	1	25	10	0	0	0	Stim1Third
1145	Female	Mating	1	7	0	3	17	8	0	0	1	Stim2First
1145	Female	Mating	6	2	0	3	17	6	0	0	0	Stim2Second
1145	Female	Mating	10	4	0	1	20	4	0	0	0	Stim2Third
1147	Female	Mating	0	17	0	0	0	0	0	0	0	PostFirst
1147	Female	Mating	0	18	0	0	0	0	0	0	0	PostSecond
1147	Female	Mating	0	18	0	0	0	0	0	0	0	PostThird
1147	Female	Mating	0	1	0	0	9	11	5	0	0	PreFirst
1147	Female	Mating	10	2	0	1	4	3	0	0	0	PreSecond
1147	Female	Mating	11	4	0	0	8	3	0	0	0	PreThird
1147	Female	Mating	2	14	0	5	3	0	8	0	0	Stim1First
1147	Female	Mating	0	20	0	0	0	0	0	0	0	Stim1Second
1147	Female	Mating	0	15	0	0	1	0	0	0	0	Stim1Third
1147	Female	Mating	0	17	0	0	0	0	0	0	0	Stim2First
1147	Female	Mating	0	17	0	0	0	0	0	0	0	Stim2Second
1147	Female	Mating	0	17	0	0	0	0	0	0	0	Stim2Third
1150	Female	Mating	0	13	0	1	0	2	19	0	1	PostFirst
1150	Female	Mating	3	17	0	2	0	0	2	0	0	PostSecond
1150	Female	Mating	6	13	0	1	2	0	5	0	0	PostThird
1150	Female	Mating	7	4	0	0	11	8	8	0	0	PreFirst
1150	Female	Mating	0	4	0	3	13	10	10	0	2	PreSecond
1150	Female	Mating	15	8	0	8	1	0	2	0	0	PreThird
1150	Female	Mating	1	10	0	14	0	1	17	0	0	Stim1First
1150	Female	Mating	0	14	0	7	0	1	17	1	0	Stim1Second
1150	Female	Mating	0	12	0	5	1	2	11	1	0	Stim1Third
1150	Female	Mating	0	14	0	4	2	2	11	1	0	Stim2First
1150	Female	Mating	0	21	0	1	0	0	6	1	0	Stim2Second
1150	Female	Mating	0	17	0	1	0	0	2	1	0	Stim2Third
1153	Female	Mating	0	17	0	0	1	2	0	0	0	PostFirst
1153	Female	Mating	5	8	0	0	0	3	2	0	0	PostSecond
1153	Female	Mating	1	2	0	3	17	9	2	0	0	PostThird
1153	Female	Mating	2	1	0	0	1	4	1	0	0	PreFirst
1153	Female	Mating	2	1	0	0	10	10	4	0	0	PreSecond
1153	Female	Mating	2	4	0	2	16	13	4	0	0	PreThird
1153	Female	Mating	0	7	0	11	6	10	16	0	5	Stim1First
1153	Female	Mating	0	16	0	10	2	3	2	0	3	Stim1Second
1153	Female	Mating	2	14	0	4	2	6	7	1	1	Stim1Third
1153	Female	Mating	7	8	2	1	1	3	5	1	1	Stim2First
1153	Female	Mating	5	9	0	7	4	4	6	0	1	Stim2Second
1153	Female	Mating	0	13	0	0	9	5	1	0	0	Stim2Third
1155	Female	Mating	13	1	0	0	4	4	0	0	0	PostFirst
1155	Female	Mating	0	0	0	0	39	17	0	0	0	PostSecond
1155	Female	Mating	0	0	0	2	21	6	0	0	0	PostThird
1155	Female	Mating	1	0	0	0	37	18	0	0	0	PreFirst
1155	Female	Mating	0	0	0	0	34	17	0	0	0	PreSecond
1155	Female	Mating	4	0	0	0	24	7	0	0	0	PreThird
1155	Female	Mating	0	5	0	7	20	11	0	0	0	Stim1First
1155	Female	Mating	8	7	0	2	4	0	2	0	0	Stim1Second
1155	Female	Mating	0	3	0	1	27	21	0	0	0	Stim1Third
1155	Female	Mating	4	3	0	0	28	8	0	0	0	Stim2First
1155	Female	Mating	0	0	0	0	21	8	0	0	0	Stim2Second
1155	Female	Mating	0	2	0	0	18	9	0	0	0	Stim2Third
1158	Female	Mating	17	2	0	3	0	0	0	0	0	PostFirst
1158	Female	Mating	4	0	0	0	20	12	2	0	0	PostSecond
1158	Female	Mating	7	1	0	1	16	10	0	0	0	PostThird
1158	Female	Mating	0	17	0	0	0	2	2	0	0	PreFirst
1158	Female	Mating	0	14	0	2	3	2	3	0	0	PreSecond
1158	Female	Mating	4	14	0	0	0	0	0	0	0	PreThird
1158	Female	Mating	1	10	0	6	1	8	14	0	2	Stim1First
1158	Female	Mating	0	20	0	3	0	1	4	0	1	Stim1Second
1158	Female	Mating	2	15	0	3	1	1	1	1	0	Stim1Third
1158	Female	Mating	0	17	0	1	0	0	0	0	0	Stim2First
1158	Female	Mating	0	17	0	0	0	0	0	0	0	Stim2Second
1158	Female	Mating	11	5	0	4	4	4	1	0	0	Stim2Third
1163	Female	Mating	0	0	0	3	17	18	0	0	0	PostFirst
1163	Female	Mating	3	2	0	0	16	14	0	0	0	PostSecond
1163	Female	Mating	5	2	0	4	14	9	0	0	0	PostThird
1163	Female	Mating	12	3	0	0	8	8	3	0	0	PreFirst
1163	Female	Mating	4	4	0	0	8	9	0	0	0	PreSecond
1163	Female	Mating	3	4	0	2	9	6	2	0	0	PreThird
1163	Female	Mating	1	8	0	13	2	2	6	7	5	Stim1First
1163	Female	Mating	0	20	0	4	0	0	5	0	3	Stim1Second
1163	Female	Mating	0	14	0	2	0	1	0	4	1	Stim1Third
1163	Female	Mating	4	2	0	11	5	5	6	1	2	Stim2First
1163	Female	Mating	4	8	0	8	7	3	7	0	3	Stim2Second
1163	Female	Mating	1	7	1	3	6	5	1	0	0	Stim2Third
1200	Female	Restraint	0	17	0	2	0	0	0	0	0	PostFirst
1200	Female	Restraint	0	18	0	0	0	0	0	0	0	PostSecond
1200	Female	Restraint	0	20	0	0	0	0	0	0	0	PostThird
1200	Female	Restraint	0	0	0	0	0	0	0	0	0	PreFirst
1200	Female	Restraint	0	0	0	0	0	0	0	0	0	PreSecond
1200	Female	Restraint	0	7	0	0	0	0	2	0	0	PreThird
1200	Female	Restraint	0	7	0	22	1	4	19	8	4	Stim1First
1200	Female	Restraint	1	12	0	7	0	0	5	3	3	Stim1Second
1200	Female	Restraint	0	10	0	4	3	4	8	4	2	Stim1Third
1200	Female	Restraint	0	19	0	0	0	0	0	0	0	Stim2First
1200	Female	Restraint	0	18	0	0	0	0	0	1	0	Stim2Second
1200	Female	Restraint	0	17	0	1	0	0	0	0	0	Stim2Third
1202	Female	Restraint	1	0	0	2	16	5	0	0	0	PostFirst
1202	Female	Restraint	6	3	0	0	16	9	1	0	1	PostSecond
1202	Female	Restraint	4	1	1	0	7	3	0	0	0	PostThird
1202	Female	Restraint	0	0	0	0	0	0	0	0	0	PreFirst
1202	Female	Restraint	0	0	0	0	0	0	0	0	0	PreSecond
1202	Female	Restraint	0	0	0	0	0	0	1	0	0	PreThird
1202	Female	Restraint	5	3	0	4	6	6	14	0	0	Stim1First
1202	Female	Restraint	3	0	0	1	14	10	7	0	0	Stim1Second
1202	Female	Restraint	7	2	0	3	8	6	3	1	2	Stim1Third
1202	Female	Restraint	3	0	0	0	9	2	1	0	0	Stim2First
1202	Female	Restraint	2	0	0	0	9	5	0	0	0	Stim2Second
1202	Female	Restraint	5	1	0	2	15	5	0	0	1	Stim2Third
1203	Female	Restraint	0	3	0	2	25	12	0	0	0	PostFirst
1203	Female	Restraint	16	1	0	0	0	0	0	0	0	PostSecond
1203	Female	Restraint	14	0	0	0	5	2	0	0	0	PostThird
1203	Female	Restraint	6	0	0	0	0	0	0	0	0	PreFirst
1203	Female	Restraint	8	1	0	0	21	10	0	1	0	PreSecond
1203	Female	Restraint	1	0	0	0	25	10	0	0	0	PreThird
1203	Female	Restraint	1	9	0	8	12	3	3	0	1	Stim1First
1203	Female	Restraint	2	10	0	2	11	5	1	1	0	Stim1Second
1203	Female	Restraint	1	5	0	1	12	5	0	0	1	Stim1Third
1203	Female	Restraint	0	1	0	0	35	12	0	0	0	Stim2First
1203	Female	Restraint	12	2	0	0	5	2	0	0	1	Stim2Second
1203	Female	Restraint	7	0	0	0	7	6	0	0	0	Stim2Third
1204	Female	Restraint	0	0	0	0	19	10	2	0	0	PostFirst
1204	Female	Restraint	8	2	0	0	18	4	0	0	1	PostSecond
1204	Female	Restraint	7	3	0	0	12	11	0	0	0	PostThird
1204	Female	Restraint	3	3	0	2	13	14	2	0	0	PreFirst
1204	Female	Restraint	2	5	0	0	19	8	0	0	0	PreSecond
1204	Female	Restraint	8	2	0	2	12	5	1	0	0	PreThird
1204	Female	Restraint	1	8	0	6	1	2	7	3	5	Stim1First
1204	Female	Restraint	0	17	0	1	2	2	3	8	2	Stim1Second
1204	Female	Restraint	13	4	0	0	4	1	2	1	0	Stim1Third
1204	Female	Restraint	0	13	0	0	0	0	0	2	0	Stim2First
1204	Female	Restraint	0	2	0	1	6	10	0	2	4	Stim2Second
1204	Female	Restraint	0	4	0	0	11	7	1	1	0	Stim2Third
1219	Female	Mating	0	4	0	0	15	6	0	0	0	PostFirst
1219	Female	Mating	0	2	0	0	12	10	0	0	0	PostSecond
1219	Female	Mating	2	1	0	0	21	12	0	0	0	PostThird
1219	Female	Mating	0	2	0	1	32	25	0	0	0	PreFirst
1219	Female	Mating	7	6	0	3	18	8	1	0	0	PreSecond
1219	Female	Mating	13	0	0	1	16	11	1	0	0	PreThird
1219	Female	Mating	0	7	0	13	17	15	2	0	0	Stim1First
1219	Female	Mating	0	19	0	7	2	1	1	2	0	Stim1Second
1219	Female	Mating	1	6	0	6	16	11	0	1	0	Stim1Third
1219	Female	Mating	0	1	0	1	15	8	0	0	0	Stim2First
1219	Female	Mating	5	0	0	0	19	14	0	0	0	Stim2Second
1219	Female	Mating	10	6	0	0	7	6	0	0	0	Stim2Third
1220	Female	Restraint	9	8	0	0	1	0	1	0	0	PostFirst
1220	Female	Restraint	0	19	0	0	0	0	0	0	0	PostSecond
1220	Female	Restraint	0	18	0	0	0	0	0	0	0	PostThird
1220	Female	Restraint	4	1	0	0	18	10	0	0	0	PreFirst
1220	Female	Restraint	2	2	0	0	29	11	0	0	0	PreSecond
1220	Female	Restraint	5	3	0	0	17	7	0	0	0	PreThird
1220	Female	Restraint	0	8	0	3	9	4	6	3	0	Stim1First
1220	Female	Restraint	0	14	0	1	4	1	5	1	0	Stim1Second
1220	Female	Restraint	0	17	0	0	0	0	2	0	0	Stim1Third
1220	Female	Restraint	0	18	0	0	0	0	1	1	0	Stim2First
1220	Female	Restraint	0	8	0	0	10	6	2	0	0	Stim2Second
1220	Female	Restraint	9	2	0	0	15	5	0	0	0	Stim2Third
1221	Female	Restraint	0	17	0	0	0	0	0	0	0	PostFirst
1221	Female	Restraint	0	17	0	0	0	0	0	0	0	PostSecond
1221	Female	Restraint	0	17	0	0	0	0	0	0	0	PostThird
1221	Female	Restraint	17	0	0	0	0	0	0	0	0	PreFirst
1221	Female	Restraint	17	0	0	0	0	0	0	0	0	PreSecond
1221	Female	Restraint	17	0	0	0	0	0	0	0	0	PreThird
1221	Female	Restraint	0	8	0	9	6	9	3	6	2	Stim1First
1221	Female	Restraint	2	8	0	1	14	13	0	0	2	Stim1Second
1221	Female	Restraint	0	13	0	0	3	4	0	1	0	Stim1Third
1221	Female	Restraint	0	17	0	0	0	0	0	2	0	Stim2First
1221	Female	Restraint	1	17	0	0	0	0	0	2	0	Stim2Second
1221	Female	Restraint	0	17	0	0	0	0	0	2	0	Stim2Third
1222	Female	Restraint	10	3	0	0	0	1	3	0	0	PostFirst
1222	Female	Restraint	3	0	0	0	9	4	2	0	0	PostSecond
1222	Female	Restraint	11	7	0	0	0	0	0	0	0	PostThird
1222	Female	Restraint	5	2	0	0	9	6	5	0	0	PreFirst
1222	Female	Restraint	0	7	0	0	9	5	3	0	0	PreSecond
1222	Female	Restraint	0	20	0	0	0	0	0	0	0	PreThird
1222	Female	Restraint	0	6	0	4	3	2	9	6	0	Stim1First
1222	Female	Restraint	0	13	0	4	0	1	0	6	0	Stim1Second
1222	Female	Restraint	0	19	0	1	0	1	0	7	0	Stim1Third
1222	Female	Restraint	1	10	0	2	2	3	7	0	0	Stim2First
1222	Female	Restraint	0	5	0	3	9	7	2	2	2	Stim2Second
1222	Female	Restraint	0	18	0	0	0	0	0	7	0	Stim2Third
1225	Female	Restraint	11	4	0	0	2	2	0	0	0	PostFirst
1225	Female	Restraint	5	0	0	0	31	10	0	0	0	PostSecond
1225	Female	Restraint	9	5	0	1	10	3	0	0	0	PostThird
1225	Female	Restraint	0	17	0	0	0	0	0	0	0	PreFirst
1225	Female	Restraint	0	17	0	0	0	0	0	0	0	PreSecond
1225	Female	Restraint	3	15	0	0	0	0	0	0	0	PreThird
1225	Female	Restraint	3	9	0	9	5	13	7	0	0	Stim1First
1225	Female	Restraint	4	6	0	2	6	12	0	3	1	Stim1Second
1225	Female	Restraint	3	1	0	0	18	14	2	0	0	Stim1Third
1225	Female	Restraint	5	6	0	1	10	7	1	1	0	Stim2First
1225	Female	Restraint	6	3	0	0	12	9	0	0	0	Stim2Second
1225	Female	Restraint	0	10	1	1	18	13	0	1	0	Stim2Third
1226	Female	Restraint	8	9	0	1	13	0	0	0	0	PostFirst
1226	Female	Restraint	0	3	0	0	34	12	0	0	0	PostSecond
1226	Female	Restraint	1	8	0	0	20	3	0	0	0	PostThird
1226	Female	Restraint	0	8	0	1	21	5	0	0	0	PreFirst
1226	Female	Restraint	4	10	0	0	14	6	0	0	0	PreSecond
1226	Female	Restraint	9	10	0	1	4	1	0	0	0	PreThird
1226	Female	Restraint	0	6	0	11	18	5	1	6	0	Stim1First
1226	Female	Restraint	3	16	0	4	8	1	2	0	0	Stim1Second
1226	Female	Restraint	0	5	0	1	20	7	0	2	0	Stim1Third
1226	Female	Restraint	14	2	0	0	6	0	0	0	0	Stim2First
1226	Female	Restraint	1	9	0	0	13	4	2	1	0	Stim2Second
1226	Female	Restraint	0	0	0	0	36	17	0	0	0	Stim2Third
1228	Female	Restraint	0	17	0	0	0	0	0	0	0	PostFirst
1228	Female	Restraint	0	17	0	0	0	0	0	0	0	PostSecond
1228	Female	Restraint	0	17	0	0	0	0	0	0	0	PostThird
1228	Female	Restraint	0	0	0	0	0	0	0	0	0	PreFirst
1228	Female	Restraint	0	0	0	0	0	0	0	0	0	PreSecond
1228	Female	Restraint	0	0	0	0	0	0	0	0	0	PreThird
1228	Female	Restraint	3	2	0	4	2	8	9	10	0	Stim1First
1228	Female	Restraint	0	12	0	1	7	6	3	0	1	Stim1Second
1228	Female	Restraint	0	17	0	0	0	0	0	1	0	Stim1Third
1228	Female	Restraint	0	17	0	0	0	0	0	0	0	Stim2First
1228	Female	Restraint	0	17	0	0	0	0	0	0	0	Stim2Second
1228	Female	Restraint	0	17	0	0	0	0	0	0	0	Stim2Third
1229	Female	Restraint	0	17	0	0	0	0	1	0	0	PostFirst
1229	Female	Restraint	5	9	0	1	1	0	2	0	0	PostSecond
1229	Female	Restraint	2	7	0	1	4	5	3	0	0	PostThird
1229	Female	Restraint	0	1	0	1	22	10	0	0	0	PreFirst
1229	Female	Restraint	4	9	0	3	5	4	1	0	0	PreSecond
1229	Female	Restraint	18	0	0	0	0	0	0	0	0	PreThird
1229	Female	Restraint	2	11	0	12	2	1	8	9	0	Stim1First
1229	Female	Restraint	1	13	0	10	0	3	3	6	1	Stim1Second
1229	Female	Restraint	0	18	0	0	0	0	0	2	0	Stim1Third
1229	Female	Restraint	0	17	0	0	0	0	0	0	0	Stim2First
1229	Female	Restraint	0	17	0	0	0	0	0	0	0	Stim2Second
1229	Female	Restraint	0	17	0	0	0	0	0	0	0	Stim2Third
